# A premitotic polarity program patterns the grass leaf epidermis

**DOI:** 10.64898/2026.07.07.736711

**Authors:** Anastasiia L. Korosteleva, Kim Janssen, Dan Zhang, Paola Ruiz Duarte, Irem Polat, Nika Goršek, Barbara Jesenofsky, Elif Baç, Heike Lindner, Michael T. Raissig

## Abstract

Transverse asymmetric cell divisions (ACDs) in grass leaf epidermal development produce large basal pavement cells and small apical specialised cells. These “patterning divisions” generate the long-short epidermal cell pattern that is distinctive of grasses. Here, we show that patterning divisions require premitotic basal polarisation of Bd-POLAR-LIKE1 (BdPL1) in the model grass *Brachypodium distachyon*. Loss of *BdPL1* disrupted division-plane orientation and postmitotic cell-size asymmetry in all cell files, which resulted in epidermal patterning defects. Ectopic expression analyses demonstrated that BdPL1 polarisation was independent of cellular context and sufficient to promote supernumerary transverse divisions. Furthermore, the developmental regulators BdBREVIS RADIX-solo and BdYODA1 formed a post-division polarity domain enforcing cell fate asymmetry independently of BdPL1. We propose that the premitotic BdPL1 module enforces physical cell-division asymmetry contributing to medio-lateral patterning of cell types, whereas the postmitotic BdBRX-solo/ BdYDA1 module enforces within-file cell fate asymmetry. Together, they robustly pattern the grass leaf epidermis.
