## Supplementary material for "A premitotic polarity program patterns the grass leaf epidermis": Table S3

### Sheet: readme
Table S3. Cell count in mature leaf epidermis.
This file contains counting data used for the quantifications shown in Figures 6D–I. Separate worksheets include: counts of clustered pavement cell and clustered hair cells used for Figure 6D–E; counts of normal and disturbed subsidiary cells used for Figure 6F; total cell density of mature leaf epidermis per mm² used for Figure 6G; and total counted cell numbers for each epidermal cell type used…

### Sheet: Figures 6D-E
number_of_cells	cell_type	genotype	number_of_clustered_cells
590	hair cells	wt	6
947	pavement cells	wt	20
763	hair cells	pl1-1	123
947	pavement cells	pl1-1	198
1184	hair cells	wt	31
1806	pavement cells	wt	47
811	hair cells	pl1-2	68
1718	pavement cells	pl1-2	247
669	hair cells	pl1-1	98
2221	pavement cells	pl1-1	451
201	hair cells	pl1-2	16
434	pavement cells	pl1-2	38
403	hair cells	wt	14
623	pavement cells	wt	12
250	hair cells	pl1-1	76
713	pavement cells	pl1-1	234
358	hair cells	pl1-2	19
873	pavement cells	pl1-2	215
624	hair cells	wt	4
992	pavement cells	wt	28
497	hair cells	wt	15
830	pavement cells	wt	38
119	hair cells	pl1-2	12
295	pavement cells	pl1-2	55
309	hair cells	pl1-2	29
617	pavement cells	pl1-2	105
594	hair cells	pl1-3	174
1205	pavement cells	pl1-3	317
349	hair cells	pl1-3	69
949	pavement cells	pl1-3	380
630	hair cells	pl1-3	160
1519	pavement cells	pl1-3	517
466	hair cells	pl1-3	135
1015	pavement cells	pl1-3	319
369	hair cells	pl1-1	122
1075	pavement cells	pl1-1	373
256	hair cells	pl1-1	81
720	pavement cells	pl1-1	264

### Sheet: Figure 6F
genotype	normal_SC	disrupted_SC
wt	134	2
pl1_1	51	17
pl1_1	650	83
pl1_1	446	66
wt	542	2
wt	374	5
pl1_2	398	19
pl1_2	236	14
pl1_2	140	12
pl1_2	198	10
pl1_2	178	13
wt	289	5
wt	265	3
pl1_1	118	24
pl1_1	75	17
pl1_3	116	19
pl1_3	106	27
pl1_3	113	35
pl1_3	288	45

### Sheet: Figure 6G
genotype	total_cell_count	total_area_square_micrometer
wt	478	576905
wt	558	593388
wt	551	593388
wt	680	593388
wt	392	395592
pl1-1	787	383770
pl1-1	818	593388
pl1-1	765	593388
pl1-1	392	378896
pl1-1	683	593388
pl1-2	563	465289
pl1-2	396	274346
pl1-2	362	382790
pl1-2	400	329575
pl1-2	440	332268
pl1-3	510	375819
pl1-3	562	377218
pl1-3	549	370387
pl1-3	394	274834

### Sheet: Figures 6H-I, S6E-F
number_of_cells	cell_type	genotype
243	stomata complex	wt
590	hair cells	wt
947	pavement cells	wt
187	silica cells	wt
327	stomata complex	pl1-1
763	hair cells	pl1-1
947	pavement cells	pl1-1
180	silica cells	pl1-1
406	stomata complex	wt
1184	hair cells	wt
1806	pavement cells	wt
232	silica cells	wt
456	stomata complex	pl1-2
811	hair cells	pl1-2
1718	pavement cells	pl1-2
234	silica cells	pl1-2
331	stomata complex	pl1-1
669	hair cells	pl1-1
2221	pavement cells	pl1-1
123	silica cells	pl1-1
99	stomata complex	pl1-2
201	hair cells	pl1-2
434	pavement cells	pl1-2
93	silica cells	pl1-2
97	stomata complex	wt
403	hair cells	wt
623	pavement cells	wt
41	silica cells	wt
78	stomata complex	pl1-1
250	hair cells	pl1-1
713	pavement cells	pl1-1
18	silica cells	pl1-1
229	stomata complex	pl1-2
358	hair cells	pl1-2
873	pavement cells	pl1-2
173	silica cells	pl1-2
176	stomata complex	wt
624	hair cells	wt
992	pavement cells	wt
100	silica cells	wt
133	stomata complex	wt
497	hair cells	wt
830	pavement cells	wt
62	silica cells	wt
76	stomata complex	pl1-2
119	hair cells	pl1-2
295	pavement cells	pl1-2
42	silica cells	pl1-2
122	stomata complex	pl1-2
309	hair cells	pl1-2
617	pavement cells	pl1-2
116	silica cells	pl1-2
135	stomata complex	pl1-3
594	hair cells	pl1-3
1205	pavement cells	pl1-3
99	silica cells	pl1-3
84	stomata complex	pl1-3
349	hair cells	pl1-3
949	pavement cells	pl1-3
81	silica cells	pl1-3
161	stomata complex	pl1-3
630	hair cells	pl1-3
1519	pavement cells	pl1-3
222	silica cells	pl1-3
112	stomata complex	pl1-3
466	hair cells	pl1-3
1015	pavement cells	pl1-3
61	silica cells	pl1-3
120	stomata complex	pl1-1
369	hair cells	pl1-1
1075	pavement cells	pl1-1
24	silica cells	pl1-1
66	stomata complex	pl1-1
256	hair cells	pl1-1
720	pavement cells	pl1-1
52	silica cells	pl1-1
